# Regulatory mutants of the *Tbx1* gene alter transcription programs of lineage determination and patterning in early mesoderm

**DOI:** 10.64898/2026.08.08.743664

**Authors:** S Allegretti, O Lanzetta, M Bilio, R Ferrentino, P Salerno, P Zoppoli, G Merla, C Angelini, A Baldini

## Abstract

The *Tbx1* gene is haploinsufficient in mice and in humans, where it causes a DiGeorge syndrome phenotype characterized by developmental deficits of the pharyngeal apparatus. TBX1 plays a critical role in the differentiation and regionalization of the cardiopharyngeal mesoderm lineage and its derivatives. Nevertheless, its regulation is incompletely understood. Here we used a combination of computational and wet-lab approaches to identify regulatory sequences of the *Tbx1* gene, and we use single-cell molecular analysis as a read-out and to establish the consequences of their deletion. Results revealed a cluster of regulatory sequences with at least three distinct elements. Elimination of the entire cluster caused a near shut down of the gene, while individual deletions had milder, quantitative effects. Transcriptomic analyses of the deletion mutants revealed the down regulation of genes related to cardiopharyngeal lineage specification and, more surprisingly, up regulation and anteriorization of genes related to embryonic patterning, thereby providing a rationale for the severe dysmorphogenesis of the posterior pharyngeal apparatus observed in *Tbx1* mutant mice.
