## supplementary Tables and data for "Regulatory mutants of the *Tbx1* gene alter transcription programs of lineage determination and patterning in early mesoderm": Supplementary Table1_primers.xlsx

### Sheet: Sheet1
		List of qRT-PCR primers
	Gene	Primer FW	Primer RV
	Gapdh	tgcaccaccaactgcttagc	tcttctgggtggcagtgatg
	Tbx1	tttgtgcccgtagatgacaa	aatcggggctgatatctgtg
	Meox1	ggacgatcgccaatgagac	gaaggctgtcctctccttcc
		List of sgRNA and PCR primers
	Target	sgRNA 1 and 2	PCR Primers FW and RV
	CLRE	ATG GGA GCT ACT CTC GGG AT;	10A FW: CGTCCAAGTTAGTGCCCAGG
		ATC CCG AGA GTA GCT CCC AT	12B RV: TTTGAGCCAATGAGCCTCCC
	PRS10	ATG GGA GCT ACT CTC GGG AT;	10A FW: CGTCCAAGTTAGTGCCCAGG
		ACT TTG TAG GCA GCT AGG TC	10B RV: CAGTCTCAGTTCACCCAGCTT
	PRS11	GCG CAC CAG CAG AAG CGA TG;	11A FW: CTCAGGCTGGCAGAATAGAGT
		GGA CAC CCA GCA CAC CAA TC	11B RV: ACAAGTCCACTTACACTGGC
	PRS12	GCC CCG TGT TTC TGT CAC TA;	12A FW: TCAAGGCTGACTGGAGGGAA
		AGC AAT AGG TAT AAT TGC AC	12B RV: TTTGAGCCAATGAGCCTCCC
