## supplementary Tables and data for "Regulatory mutants of the *Tbx1* gene alter transcription programs of lineage determination and patterning in early mesoderm": Supplementary Table 4 top50markers_30dims_SUBSET.xlsx

### Sheet: top50markers_30dims_SUBSET
	p_val	avg_log2FC	pct.1	pct.2	p_val_adj	cluster	gene
1	2.04529e-163	2.26469	0.295	0.076	6.86809e-159	0	Adra1a	Neuroectoderm
2	2.2457e-141	2.09862	0.276	0.076	7.54107e-137	0	Gm41244
3	1.94837e-167	1.94633	0.329	0.092	6.54264e-163	0	4930524C18Rik
4	8.2094e-85	1.8326	0.308	0.149	2.75671e-80	0	Plch1
5	5.93118e-139	1.73293	0.344	0.122	1.99169e-134	0	Meis1
6	8.75915e-120	1.55466	0.325	0.121	2.94132e-115	0	Ntm
7	6.86018e-158	1.41998	0.529	0.27	2.30365e-153	0	Ncam1
8	7.10066e-72	1.40697	0.275	0.126	2.3844e-67	0	Ntrk3
9	7.52853e-66	1.32989	0.297	0.151	2.52808e-61	0	Cers6
10	5.04599e-96	1.2635	0.393	0.199	1.69444e-91	0	Ntn1
11	1.78686e-72	1.24295	0.324	0.164	6.00027e-68	0	Gm11149
12	7.26186e-170	1.17253	0.697	0.472	2.43853e-165	0	Klhdc10
13	2.00088e-124	1.16523	0.526	0.29	6.71897e-120	0	Epha7
14	7.46044e-121	1.14356	0.523	0.286	2.50522e-116	0	Meis2
15	2.68531e-110	1.0999	0.526	0.309	9.01727e-106	0	Dach1
16	1.72081e-129	1.05176	0.854	0.737	5.77849e-125	0	Gpc6
17	2.20883e-57	1.02442	0.382	0.234	7.41723e-53	0	Dock5
18	8.08387e-96	0.99017	0.581	0.399	2.71456e-91	0	Dst
19	6.00916e-51	0.971449	0.32	0.184	2.01788e-46	0	Galnt17
20	2.38391e-155	0.954767	0.802	0.618	8.00515e-151	0	Airn
21	6.50132e-48	0.934984	0.316	0.186	2.18314e-43	0	Gli2
22	3.99392e-133	0.92599	0.746	0.538	1.34116e-128	0	Igf2r
23	1.07795e-96	0.921069	0.6	0.4	3.61976e-92	0	Ank3
24	6.52369e-32	0.910628	0.261	0.162	2.19065e-27	0	Psd3
25	6.18717e-54	0.869963	0.346	0.2	2.07765e-49	0	Rbms3
26	3.07237e-77	0.853674	0.599	0.427	1.0317e-72	0	Fbxl7
27	5.3162e-53	0.850395	0.423	0.273	1.78518e-48	0	Tshz2
28	3.54728e-43	0.8472	0.385	0.26	1.19118e-38	0	Eya1
29	6.09703e-60	0.846011	0.485	0.332	2.04738e-55	0	Robo1
30	2.37212e-43	0.832747	0.367	0.238	7.96559e-39	0	Mmp16
31	4.87806e-45	0.821974	0.364	0.231	1.63805e-40	0	Fat3
32	9.38149e-53	0.793918	0.43	0.279	3.1503e-48	0	Gm49959
33	5.54206e-64	0.789072	0.556	0.404	1.86102e-59	0	Cask
34	7.01499e-85	0.769393	0.651	0.479	2.35563e-80	0	Ptn
35	1.14678e-37	0.75903	0.317	0.197	3.8509e-33	0	Tiam1
36	1.39506e-53	0.756457	0.531	0.392	4.68462e-49	0	Lrig1
37	2.13263e-25	0.732298	0.296	0.206	7.16139e-21	0	Gse1
38	4.15807e-22	0.714218	0.332	0.248	1.39628e-17	0	Gnasas1
39	1.38005e-87	0.71065	0.733	0.58	4.63421e-83	0	Aff3
40	8.28013e-25	0.702904	0.258	0.167	2.78047e-20	0	Ebf2
41	6.69176e-44	0.701013	0.452	0.32	2.24709e-39	0	Ttc28
42	2.48577e-19	0.69065	0.275	0.197	8.3472e-15	0	Gm49267
43	7.7827e-24	0.684565	0.279	0.19	2.61343e-19	0	Cenpp
44	1.45101e-31	0.675647	0.386	0.28	4.87249e-27	0	Peg3
45	3.13528e-39	0.670824	0.389	0.26	1.05283e-34	0	Arhgap42
46	5.00064e-31	0.669101	0.374	0.263	1.67922e-26	0	Eda
47	9.61955e-32	0.657761	0.393	0.282	3.23024e-27	0	Tfdp2
48	2.65749e-56	0.64652	0.619	0.469	8.92386e-52	0	Fbn2
49	1.57174e-20	0.628061	0.252	0.171	5.27791e-16	0	Adamts12
50	4.75624e-22	0.60526	0.611	0.574	1.59715e-17	0	Cadm1
51	0	2.53405	0.67	0.205	0	1	Dlc1	mesoderm, early mesenchymal progenitor cells, possibly skelethal
52	0	2.17282	0.835	0.318	0	1	Cped1
53	1.20226e-243	2.13405	0.549	0.224	4.0372e-239	1	Ctnna2
54	0	1.93401	0.72	0.333	0	1	Col23a1
55	1.80448e-152	1.90424	0.424	0.179	6.05943e-148	1	Ror1
56	0	1.67005	0.881	0.462	0	1	Cdh11
57	1.4103e-96	1.65646	0.353	0.166	4.73579e-92	1	Ncald
58	7.05052e-81	1.64998	0.259	0.105	2.36757e-76	1	Clmp
59	2.90784e-185	1.60423	0.541	0.245	9.76453e-181	1	P3h2
60	4.91654e-141	1.56262	0.475	0.23	1.65097e-136	1	Dpyd
61	3.05899e-132	1.54818	0.399	0.164	1.02721e-127	1	Gm12830
62	2.37254e-84	1.51899	0.276	0.112	7.96697e-80	1	9130410C08Rik
63	5.10484e-80	1.49686	0.327	0.158	1.71421e-75	1	Zfp536
64	1.65512e-75	1.48923	0.285	0.128	5.5579e-71	1	4933431K23Rik
65	6.48548e-79	1.44502	0.321	0.155	2.17782e-74	1	Mpped2
66	1.2853e-257	1.40088	0.738	0.415	4.31602e-253	1	Vcan
67	3.10931e-119	1.37995	0.466	0.237	1.04411e-114	1	Robo2
68	2.80961e-87	1.34345	0.32	0.141	9.43467e-83	1	Fat4
69	1.36855e-199	1.31572	0.719	0.453	4.59559e-195	1	Colec12
70	4.29732e-89	1.26779	0.454	0.263	1.44304e-84	1	Sptbn1
71	1.33194e-60	1.26551	0.313	0.166	4.47265e-56	1	Sobp
72	1.52399e-98	1.21963	0.499	0.293	5.11757e-94	1	Thsd4
73	5.4008e-54	1.20822	0.31	0.173	1.81359e-49	1	Lmo4
74	6.78263e-92	1.18001	0.482	0.284	2.27761e-87	1	Plxdc2
75	4.27642e-122	1.17102	0.638	0.425	1.43602e-117	1	Sdk1
76	5.56362e-65	1.16197	0.341	0.182	1.86826e-60	1	Fam110b
77	9.37453e-76	1.13579	0.411	0.23	3.14797e-71	1	Frem1
78	2.10719e-54	1.1269	0.289	0.15	7.07595e-50	1	Has2
79	3.04506e-101	1.12163	0.57	0.356	1.02253e-96	1	Ebf1
80	1.5971e-62	1.09085	0.385	0.226	5.36308e-58	1	Col4a1
81	2.27292e-43	1.08061	0.279	0.158	7.63248e-39	1	Frmd4b
82	2.04688e-42	1.05893	0.297	0.175	6.87343e-38	1	Col3a1
83	7.4603e-44	1.05119	0.319	0.191	2.50517e-39	1	Kcnb2
84	1.2863e-39	1.01568	0.286	0.168	4.3194e-35	1	Exoc2
85	1.50751e-55	1.01409	0.397	0.245	5.06221e-51	1	Fst
86	2.27406e-40	0.967615	0.276	0.157	7.63629e-36	1	Col4a2
87	1.05564e-44	0.966477	0.329	0.198	3.54484e-40	1	Tle1
88	4.49355e-51	0.965002	0.401	0.258	1.50894e-46	1	Ehbp1
89	9.31437e-42	0.920149	0.421	0.294	3.12777e-37	1	Gm43948
90	6.08983e-30	0.899264	0.304	0.205	2.04496e-25	1	Cdk19
91	7.89757e-26	0.882038	0.335	0.24	2.65201e-21	1	Nnat
92	1.18863e-65	0.877136	0.638	0.484	3.99141e-61	1	Tmem132cos
93	8.92915e-28	0.876316	0.258	0.163	2.99841e-23	1	Schip1
94	1.62377e-36	0.870052	0.388	0.269	5.45261e-32	1	Gm26911
95	1.13072e-33	0.868601	0.338	0.226	3.79695e-29	1	Spred1
96	6.16577e-55	0.860137	0.497	0.347	2.07047e-50	1	Gm33934
97	2.70041e-71	0.842739	0.619	0.455	9.06797e-67	1	Tmem132c
98	6.41876e-39	0.83849	0.356	0.23	2.15542e-34	1	Lpar1
99	2.22433e-32	0.83804	0.327	0.216	7.46929e-28	1	Srgap1
100	2.27275e-74	0.828662	0.556	0.371	7.6319e-70	1	Sulf1
101	0	5.80072	0.459	0.015	0	2	Pkd1l1	Axial mesoderm
102	0	4.96698	0.506	0.026	0	2	T
103	0	4.61372	0.51	0.025	0	2	Lmx1a
104	0	4.57969	0.344	0.029	0	2	Ankfn1
105	0	4.47027	0.291	0.018	0	2	Shh
106	4.9401e-214	4.38025	0.28	0.041	1.65888e-209	2	Kirrel3
107	0	4.2517	0.645	0.063	0	2	9030622O22Rik
108	0	4.12927	0.65	0.1	0	2	Pcdh7
109	0	4.03601	0.475	0.065	0	2	Alcam
110	0	3.92974	0.865	0.284	0	2	Slit2
111	2.62891e-263	3.67493	0.309	0.037	8.82787e-259	2	Sema3e
112	4.90484e-306	3.66829	0.352	0.042	1.64704e-301	2	Map2
113	0	3.5735	0.436	0.049	0	2	Gm12002
114	5.07922e-177	3.54159	0.261	0.044	1.7056e-172	2	Thsd7a
115	0	3.50119	0.513	0.07	0	2	Cobl
116	1.01251e-280	3.43733	0.414	0.078	3.40001e-276	2	Cdh13
117	0	3.04852	0.68	0.165	0	2	Etl4
118	1.07507e-157	2.90328	0.256	0.048	3.6101e-153	2	Erc2
119	8.23409e-295	2.79682	0.486	0.108	2.76501e-290	2	Kank1
120	3.62407e-307	2.75987	0.627	0.215	1.21696e-302	2	Ptprd
121	6.55488e-176	2.74315	0.374	0.102	2.20113e-171	2	Zfp385b
122	3.18289e-135	2.53939	0.252	0.054	1.06881e-130	2	Garnl3
123	1.06467e-170	2.5046	0.391	0.112	3.57515e-166	2	Frmd5
124	5.73293e-151	2.48415	0.366	0.109	1.92512e-146	2	Clstn2
125	4.66464e-116	2.39774	0.293	0.087	1.56639e-111	2	Emb
126	3.9806e-161	2.26578	0.409	0.13	1.33669e-156	2	Tmem108
127	1.77893e-173	2.13132	0.399	0.112	5.97365e-169	2	Celf2
128	7.29999e-139	2.12288	0.34	0.098	2.45134e-134	2	Gm32036
129	6.02095e-126	2.08557	0.351	0.114	2.02184e-121	2	Kif21a
130	1.90904e-263	2.07662	0.63	0.219	6.41056e-259	2	Elmo1
131	4.01027e-186	2.06611	0.537	0.209	1.34665e-181	2	Tln2
132	1.74737e-175	1.97046	0.505	0.187	5.86767e-171	2	Pard3b
133	9.55098e-154	1.90709	0.437	0.147	3.20722e-149	2	Pard3bos1
134	2.43225e-117	1.86411	0.329	0.104	8.16749e-113	2	Epb41l4a
135	1.52354e-94	1.84	0.289	0.096	5.11605e-90	2	Adgrv1
136	1.35915e-72	1.83986	0.259	0.096	4.56404e-68	2	Myh9
137	3.90878e-55	1.80678	0.256	0.111	1.31257e-50	2	Slc2a3
138	2.49447e-121	1.77868	0.406	0.153	8.37642e-117	2	Arid3b
139	3.92754e-79	1.75306	0.305	0.121	1.31887e-74	2	Prkn
140	1.9918e-230	1.74464	0.767	0.41	6.68848e-226	2	Gm17231
141	5.15749e-70	1.72659	0.318	0.141	1.73188e-65	2	Abhd17b
142	2.56931e-122	1.71725	0.541	0.272	8.62775e-118	2	Ank2
143	1.34979e-130	1.6251	0.613	0.337	4.5326e-126	2	Tpm1
144	5.40535e-92	1.6111	0.407	0.185	1.81512e-87	2	Platr25
145	1.24259e-88	1.55618	0.392	0.172	4.17261e-84	2	Tgfb2
146	5.09591e-52	1.44731	0.278	0.128	1.71121e-47	2	Gm35546
147	2.69679e-78	1.43775	0.429	0.215	9.05582e-74	2	Palld
148	1.62152e-51	1.41578	0.264	0.118	5.44506e-47	2	Rin2
149	4.85997e-136	1.39085	0.629	0.322	1.63198e-131	2	Kif26b
150	2.08572e-48	1.36816	0.316	0.166	7.00386e-44	2	Cdyl
151	0	3.49638	0.649	0.083	0	3	Erbb4	Dorsal or Intermediate Neural Tube Progenitors? PCP - enriched
152	2.12276e-179	3.37881	0.263	0.024	7.12824e-175	3	Sorcs1
153	1.74322e-219	3.3387	0.338	0.034	5.85374e-215	3	Gm5441
154	2.60403e-163	3.13123	0.388	0.068	8.74433e-159	3	Dcc
155	1.12426e-139	2.90764	0.317	0.051	3.77527e-135	3	Rmst
156	1.7242e-173	2.75452	0.391	0.063	5.78986e-169	3	Ptprn2
157	4.1634e-170	2.60637	0.359	0.052	1.39807e-165	3	Rfx4
158	6.34001e-195	2.49534	0.514	0.099	2.12898e-190	3	Adgrv1
159	1.80488e-111	2.2438	0.391	0.093	6.06077e-107	3	Wdr17
160	5.72724e-96	2.14719	0.329	0.075	1.92321e-91	3	Srgap3
161	6.36488e-80	1.97163	0.295	0.071	2.13733e-75	3	Zbtb16
162	1.99406e-67	1.90067	0.271	0.069	6.69606e-63	3	Ildr2
163	8.13172e-128	1.8797	0.497	0.129	2.73063e-123	3	Kif21a
164	2.6765e-89	1.72174	0.383	0.103	8.98768e-85	3	Lsamp
165	1.98583e-58	1.52678	0.301	0.09	6.66841e-54	3	Tox3
166	2.03699e-52	1.46656	0.263	0.078	6.8402e-48	3	Tenm2
167	4.36545e-41	1.44416	0.25	0.083	1.46592e-36	3	Mir99ahg
168	8.43471e-58	1.40202	0.385	0.137	2.83238e-53	3	Thbs3
169	3.11838e-47	1.34039	0.362	0.137	1.04715e-42	3	Msi1
170	2.66354e-69	1.33002	0.543	0.226	8.94416e-65	3	Npas3
171	1.01592e-36	1.30341	0.317	0.129	3.41147e-32	3	Mecom
172	7.92451e-45	1.29646	0.292	0.101	2.66105e-40	3	Shroom3
173	3.56069e-35	1.08863	0.322	0.133	1.19568e-30	3	Plekha7
174	7.99876e-40	1.02446	0.359	0.147	2.68598e-35	3	Celf2
175	5.6871e-35	0.970886	0.351	0.153	1.90973e-30	3	Adgrb3
176	2.45897e-32	0.96412	0.377	0.173	8.25723e-28	3	Fzd3
177	1.07314e-21	0.961897	0.272	0.13	3.60361e-17	3	Ephb2
178	2.84945e-21	0.945768	0.26	0.121	9.56845e-17	3	Vangl2
179	1.6213e-32	0.945492	0.468	0.245	5.44433e-28	3	Gli3
180	9.54817e-24	0.921692	0.258	0.113	3.20627e-19	3	Scube1
181	1.66434e-24	0.912995	0.252	0.107	5.58885e-20	3	Igdcc3
182	1.14829e-21	0.865203	0.272	0.126	3.85595e-17	3	Eml5
183	3.13541e-29	0.837542	0.399	0.197	1.05287e-24	3	Tmtc2
184	5.58114e-28	0.815253	0.486	0.268	1.87415e-23	3	Fat3
185	2.36753e-23	0.793457	0.433	0.239	7.95018e-19	3	Lin28b
186	3.45174e-21	0.774047	0.332	0.169	1.15909e-16	3	Stox2
187	6.5522e-29	0.765469	0.498	0.274	2.20023e-24	3	Adgrl3
188	3.52902e-14	0.76462	0.258	0.138	1.18505e-09	3	Rai14
189	3.20902e-17	0.741705	0.332	0.184	1.07759e-12	3	Ahi1
190	6.84613e-19	0.740272	0.303	0.155	2.29893e-14	3	ENSMUSG00000121495
191	1.16042e-17	0.710372	0.263	0.129	3.89669e-13	3	Nr2f1
192	2.33566e-13	0.655883	0.279	0.157	7.84315e-09	3	1700025G04Rik
193	1.59028e-14	0.653643	0.26	0.138	5.34017e-10	3	Tox
194	4.21132e-16	0.644943	0.288	0.153	1.41416e-11	3	Grip1os2
195	4.05897e-19	0.629007	0.405	0.231	1.363e-14	3	Map1b
196	2.50076e-13	0.617887	0.269	0.151	8.39756e-09	3	Kntc1
197	1.28366e-14	0.615701	0.373	0.22	4.31055e-10	3	Phf6
198	1.31245e-12	0.611789	0.276	0.156	4.4072e-08	3	Eaf2
199	6.32657e-13	0.602485	0.308	0.181	2.12446e-08	3	Kctd18
200	3.07897e-13	0.593208	0.268	0.147	1.03392e-08	3	Ttll4
201	7.09686e-123	4.35041	0.342	0.032	2.38313e-118	4	Pcdh19	paraxial mesoderm / presomitic mesoderm
202	3.72962e-130	3.97208	0.361	0.033	1.25241e-125	4	Dll1
203	5.37836e-129	3.79673	0.434	0.05	1.80605e-124	4	A830018L16Rik
204	3.44923e-88	3.6118	0.269	0.027	1.15825e-83	4	Dll3
205	3.6607e-153	3.47535	0.936	0.296	1.22926e-148	4	Lef1
206	1.30437e-69	3.3543	0.411	0.081	4.38009e-65	4	Cdh4
207	2.05474e-58	2.99696	0.265	0.039	6.8998e-54	4	Hoxd4
208	1.55513e-61	2.71339	0.461	0.11	5.22211e-57	4	Lama1
209	8.75538e-55	2.69942	0.32	0.059	2.94006e-50	4	Glis3
210	3.73958e-69	2.57801	0.703	0.258	1.25575e-64	4	Pcsk5
211	1.04228e-34	2.51694	0.384	0.118	3.49999e-30	4	Rspo3
212	4.70745e-59	2.50979	0.507	0.139	1.58076e-54	4	Notch1
213	8.69486e-49	2.40528	0.311	0.06	2.91973e-44	4	Hoxd3
214	5.87424e-61	2.36169	0.452	0.103	1.97257e-56	4	Gm15414
215	2.19988e-91	2.35525	0.904	0.449	7.38719e-87	4	Tenm4
216	6.04002e-30	2.26872	0.338	0.106	2.02824e-25	4	Fhod3
217	2.37834e-27	2.12139	0.301	0.09	7.98647e-23	4	Hoxaas3
218	2.66026e-23	2.08653	0.265	0.08	8.93315e-19	4	Nkain3
219	2.27478e-39	2.05484	0.502	0.174	7.63872e-35	4	Itpr1
220	2.00107e-73	2.04973	0.854	0.363	6.71958e-69	4	Kif26b
221	2.81493e-30	1.98943	0.384	0.126	9.45255e-26	4	Gm11536
222	3.85121e-47	1.95748	0.813	0.52	1.29324e-42	4	Mllt3
223	1.81594e-26	1.82407	0.502	0.223	6.09793e-22	4	Kcnb2
224	8.93074e-18	1.81342	0.279	0.102	2.99894e-13	4	Limch1
225	2.52863e-22	1.81091	0.251	0.073	8.49113e-18	4	Hoxa3
226	1.0996e-20	1.79702	0.265	0.085	3.69245e-16	4	Sall1
227	2.66347e-20	1.78018	0.288	0.098	8.94394e-16	4	Ttc23
228	6.77253e-24	1.75968	0.452	0.201	2.27422e-19	4	Peli2
229	2.30915e-24	1.75945	0.479	0.22	7.75413e-20	4	Epha4
230	1.0303e-31	1.73418	0.447	0.158	3.45973e-27	4	Hoxb3os
231	3.23438e-21	1.72415	0.329	0.12	1.08611e-16	4	Pappa
232	2.11123e-20	1.71976	0.32	0.12	7.0895e-16	4	Man2a1
233	1.25021e-59	1.71065	0.89	0.545	4.1982e-55	4	Greb1l
234	1.25153e-18	1.63958	0.342	0.139	4.20265e-14	4	Rin2
235	3.55815e-16	1.6285	0.251	0.089	1.19483e-11	4	Hoxb3
236	4.93626e-18	1.62832	0.288	0.105	1.6576e-13	4	Nectin1
237	6.30308e-40	1.62581	0.79	0.468	2.11657e-35	4	Slit3
238	6.56357e-20	1.60992	0.288	0.098	2.20405e-15	4	Aldh1a2
239	6.88206e-20	1.60414	0.288	0.099	2.311e-15	4	Il17rd
240	1.69754e-30	1.57381	0.584	0.267	5.70034e-26	4	Ntn1
241	2.35754e-09	1.46592	0.384	0.238	7.91663e-05	4	Exoc6b
242	4.52821e-11	1.44229	0.265	0.12	1.52057e-06	4	Cpeb3
243	4.56148e-33	1.43148	0.699	0.365	1.53174e-28	4	Sema6a
244	2.89211e-25	1.4162	0.511	0.228	9.71171e-21	4	Epb41l3
245	3.98171e-12	1.3749	0.269	0.117	1.33706e-07	4	Hk2
246	6.74747e-17	1.37318	0.397	0.18	2.2658e-12	4	1700006J14Rik
247	4.99869e-14	1.36957	0.406	0.211	1.67856e-09	4	Dapk1
248	4.67167e-28	1.36087	0.393	0.131	1.56875e-23	4	Cdh13
249	5.71891e-45	1.35213	0.868	0.556	1.92041e-40	4	Pdzrn3
250	1.76955e-34	1.30439	0.79	0.493	5.94216e-30	4	Hmga2
251	0	11.7295	0.46	0	0	5	Gimap6	Endothelial
252	0	9.68262	0.294	0	0	5	Adgrl4
253	0	9.15188	0.258	0	0	5	Clec1a
254	0	8.97639	0.276	0	0	5	D330037F02Rik
255	0	8.69482	0.337	0.001	0	5	Stab1
256	0	8.53188	0.387	0.002	0	5	Emcn
257	0	8.24043	0.307	0.001	0	5	Cdh5
258	0	8.07813	0.319	0.002	0	5	Lcp1
259	0	8.02219	0.423	0.002	0	5	Kdr
260	0	8.00239	0.399	0.003	0	5	Tek
261	0	7.98879	0.466	0.003	0	5	Dysf
262	0	7.86985	0.337	0.002	0	5	Flt4
263	0	7.70184	0.368	0.002	0	5	Klhl6
264	0	7.59435	0.779	0.009	0	5	Flt1
265	0	7.11566	0.27	0.002	0	5	Thsd1
266	0	7.01911	0.27	0.003	0	5	Ctla2a
267	0	6.78805	0.571	0.008	0	5	Rasgrp3
268	0	6.78029	0.442	0.008	0	5	Hapln1
269	0	6.76641	0.313	0.003	0	5	Trpc6
270	4.16375e-296	6.61488	0.258	0.003	1.39819e-291	5	9630013A20Rik
271	0	6.44138	0.816	0.025	0	5	Egfl7
272	0	6.15331	0.552	0.011	0	5	Csgalnact1
273	0	6.1322	0.448	0.01	0	5	Adam12
274	7.69226e-264	5.97507	0.282	0.005	2.58306e-259	5	Cd34
275	7.21354e-285	5.94817	0.454	0.016	2.42231e-280	5	Pcdh17
276	7.77248e-238	5.87569	0.27	0.005	2.61e-233	5	4931422A03Rik
277	8.28459e-259	5.86379	0.27	0.005	2.78197e-254	5	Ecscr
278	1.21241e-265	5.62278	0.319	0.007	4.07128e-261	5	Arap3
279	0	5.51131	0.663	0.03	0	5	Vav3
280	5.1037e-289	5.5047	0.393	0.011	1.71382e-284	5	Plxnd1
281	6.96393e-296	5.43929	0.491	0.019	2.33849e-291	5	Arhgap18
282	1.84495e-132	5.40758	0.282	0.015	6.19534e-128	5	Mdga2
283	1.92088e-205	5.40447	0.35	0.014	6.45033e-201	5	Gria2
284	3.14618e-247	5.3029	0.362	0.011	1.05649e-242	5	Shank3
285	1.06361e-242	5.17354	0.436	0.018	3.57162e-238	5	Lama4
286	6.68698e-155	4.94779	0.27	0.011	2.24549e-150	5	Sntb1
287	9.69952e-192	4.79919	0.356	0.015	3.2571e-187	5	Kank3
288	4.57783e-251	4.79554	0.497	0.024	1.53724e-246	5	Gm55122
289	1.13311e-299	4.68663	0.656	0.037	3.80498e-295	5	Mef2c
290	2.02603e-212	4.33254	0.552	0.037	6.80341e-208	5	Rhoj
291	5.16569e-121	4.30696	0.27	0.015	1.73464e-116	5	Fam78b
292	2.42027e-217	4.20271	0.663	0.055	8.12727e-213	5	Arhgap31
293	1.34488e-97	4.1642	0.252	0.016	4.5161e-93	5	Man1a
294	5.93966e-146	4.05723	0.454	0.037	1.99454e-141	5	Ppp1r13b
295	1.79136e-171	4.00086	0.521	0.042	6.01539e-167	5	Tspan18
296	2.34515e-140	3.9887	0.454	0.038	7.87501e-136	5	Sema6d
297	4.63237e-123	3.94761	0.442	0.042	1.55555e-118	5	Ldlrad4
298	1.42308e-165	3.94572	0.564	0.051	4.77871e-161	5	Fli1
299	1.21854e-104	3.94563	0.368	0.034	4.09186e-100	5	Piezo2
300	1.05199e-93	3.93611	0.276	0.021	3.53258e-89	5	Slc7a7
