## supplementary Tables and data for "Regulatory mutants of the *Tbx1* gene alter transcription programs of lineage determination and patterning in early mesoderm": Supplementary Table 5_Modules.xlsx

### Sheet: Sheet 1
Moduli_Olga_subset_hub_wt
	gene_name	module	kME
1	Slit3	pink	0.395891	m1 - ECM / migratory / cytoskeletal modules	Wnt-modulated, transitional mesoderm progenitors (Tcf7l1, Dock4, Qki, Arid1b)
2	Mcc	pink	0.37634		Axon guidance, cytoskeletal remodeling, signaling for migration
3	Dock4	pink	0.345311
4	Tcf4	pink	0.322782
5	Plekhg1	pink	0.318338
6	2610307P16Rik	pink	0.309047
7	Pde4d	pink	0.307822
8	Arhgef28	pink	0.300237
9	Utrn	pink	0.298831
10	Ogt	pink	0.297477
11	Pdzd2	pink	0.296173
12	Phactr1	pink	0.293597
13	Pde1c	pink	0.293514
14	Arid1b	pink	0.290692
15	Rapgef4	pink	0.288955
16	Bicc1	pink	0.285117
17	Mbd5	pink	0.25563
18	Qki	pink	0.254606
19	Tcf7l1	pink	0.245318
20	Zdhhc14	pink	0.236337
21	Cnot2	pink	0.234853
22	Arl15	pink	0.232234
23	Bbx	pink	0.22899
24	Bach2	pink	0.225801
25	Peak1	pink	0.224823
26	Rictor	pink	0.223109
27	Tbc1d5	pink	0.218753
28	Tnrc6b	pink	0.218541
29	Mllt3	pink	0.213482
30	Grb10	pink	0.208174
31	Ncoa2	pink	0.20756
32	Pon3	pink	0.205154
33	Trmt9b	pink	0.201785
34	Gramd1b	pink	0.199631
35	Acss3	pink	0.19796
36	Ube3a	pink	0.19366
37	Extl3	pink	0.190921
38	Dst	pink	0.187674
39	Ap3b1	pink	0.187083
40	Fhit	pink	0.184514
41	Peli1	pink	0.178095
42	Gpc5	pink	0.176438
43	Csnk1a1	pink	0.173946
44	Xkr4	pink	0.166902
45	Pdgfa	pink	0.16663
46	Pam	pink	0.159712
47	Chsy3	pink	0.147164
48	Ip6k1	pink	0.140466
49	Spag16	pink	0.126147
50	Tpd52l1	pink	0.118646
51	Msh3	pink	0.103697
52	Col4a5	pink	0.101672
53	Hsd11b2	pink	0.095043
54	Lypla1	pink	0.0586763
55	Sdcbp	pink	0.0440541
56	Grk3	pink	0.036853
57	Fau	black	0.413832	m2	metabolically active, stress-adapted, generic mesoderm/mesenchymal population, not a lineage-specific developmental program.
58	Naca	black	0.344805	Metabolic / housekeeping / proliferative modules	Protein synthesis, chaperones, glycolysis, mitochondrial activity
59	Hsp90ab1	black	0.319973
60	Tmsb10	black	0.314419
61	Eif1	black	0.294972
62	Snrpg	black	0.287959
63	Tuba1a	black	0.269813
64	Hspa8	black	0.264022
65	Ldha	black	0.252828
66	Nme2	black	0.224206
67	Pgk1	black	0.223454
68	Cox6c	black	0.216485
69	Bsg	black	0.201518
70	Uqcrb	black	0.199833
71	Ndufb8	black	0.194257
72	Pafah1b3	black	0.188545
73	Elob	black	0.184501
74	Atp5pb	black	0.178965
75	D8Ertd738e	black	0.173419
76	Park7	black	0.171914
77	Dbi	black	0.165879
78	Snrpb	black	0.158048
79	Mrpl20	black	0.150857
80	Hspa5	black	0.143256
81	Lamtor2	black	0.139845
82	Id3	black	0.129934
83	H3f3b	black	0.125953
84	Apoe	black	0.124666
85	Suclg1	black	0.11498
86	Sparc	black	0.105479
87	Dctpp1	black	0.0993622
88	Rfc4	black	0.0928615
89	Gas5	black	0.0877817
90	Pdia6	black	0.0818561
91	Derl1	black	0.0734721
92	Otub1	black	0.0727604
93	Uqcc4	black	0.0712318
94	Hes1	black	0.0683288
95	Ssr4	black	0.0563319
96	Armcx3	black	0.0430378
97	Dcaf17	black	0.0221339
98	Fzd3	black	0.0179373
99	Asf1a	black	0.0112486
100	Slit2	turquoise	0.661177	m3 - Axial / neural / organizer-like modules	Axial mesoderm / notochord-like cells
101	9030622O22Rik	turquoise	0.604164		Axial organizer / notochord-like cells, floor plate signaling, neural guidance
102	Lmx1a	turquoise	0.508861
103	T	turquoise	0.50089
104	Etl4	turquoise	0.498491
105	Pkd1l1	turquoise	0.493684
106	Pcdh7	turquoise	0.47699
107	Kirrel3	turquoise	0.462739
108	Kank1	turquoise	0.458192
109	Cobl	turquoise	0.453889
110	Map2	turquoise	0.439294
111	Cdh13	turquoise	0.438785
112	Ptprd	turquoise	0.434119
113	Thsd7a	turquoise	0.433792
114	Gm12002	turquoise	0.43134
115	Pard3b	turquoise	0.427317
116	Zfp385b	turquoise	0.413802
117	Frmd5	turquoise	0.391966
118	Celf2	turquoise	0.390154
119	Erc2	turquoise	0.389214
120	Shh	turquoise	0.380915
121	Gm17231	turquoise	0.374762
122	Alcam	turquoise	0.374313
123	Pard3bos1	turquoise	0.374203
124	Kif26b	turquoise	0.368645
125	Ankfn1	turquoise	0.364122
126	Elmo1	turquoise	0.362409
127	Pdgfc	turquoise	0.361105
128	Nrcam	turquoise	0.354957
129	Maml3	turquoise	0.354913
130	Entrep2	turquoise	0.34294
131	Tgfb2	turquoise	0.339828
132	Ptprk	turquoise	0.338329
133	Tln2	turquoise	0.334719
134	Sema3e	turquoise	0.329351
135	Il1rapl1	turquoise	0.329159
136	Kif21a	turquoise	0.325565
137	Clstn2	turquoise	0.323876
138	Bcar3	turquoise	0.322813
139	Adgrv1	turquoise	0.318036
140	Cntn4	turquoise	0.317852
141	Ltbp1	turquoise	0.314854
142	Gm16000	turquoise	0.309665
143	Tle4	turquoise	0.308834
144	Gm35546	turquoise	0.305024
145	Epb41l4a	turquoise	0.298698
146	Palld	turquoise	0.298043
147	Tpm1	turquoise	0.29707
148	Garnl3	turquoise	0.292075
149	Patj	turquoise	0.291176
150	Greb1l	turquoise	0.287505
151	Cnksr2	turquoise	0.286333
152	Tmem108	turquoise	0.285715
153	Ank2	turquoise	0.283337
154	Platr25	turquoise	0.280737
155	Lrba	turquoise	0.279454
156	Krt18	turquoise	0.279361
157	Gm36756	turquoise	0.273715
158	Gm32036	turquoise	0.272001
159	Otx2os1	turquoise	0.270968
160	Grik2	tan	0.412705	m4 - nothing	A low-identity / transitional progenitor cluster
161	Actn4	tan	0.397018
162	P2ry14	tan	0.362134
163	Rsf1os1	tan	0.337093
164	Xylt1	tan	0.323408
165	Srsf1	tan	0.318378
166	Man2c1os	tan	0.275664
167	Gm13919	tan	0.260394
168	Naa20	tan	0.258467
169	Nfya	tan	0.231026
170	Knop1	tan	0.218086
171	1110059E24Rik	tan	0.191764
172	Cfl2	tan	0.179462
173	Usp46	tan	0.170249
174	Hmgxb3	tan	0.16965
175	Nsun2	tan	0.125772
176	Rsf1os2	tan	0.102697
177	Gm15283	tan	0.0994537
178	Gm12227	tan	0.0958657
179	Kansl1l	tan	0.0958289
180	Snhg6	tan	0.0854357
181	Gm20416	tan	0.0797703
182	Gm15614	tan	0.0775206
183	Ube4bos1	tan	0.0634853
184	1810062O18Rik	tan	0.0613834
185	Gon7	tan	0.0560502
186	Isy1	tan	0.041014
187	Mettl26	tan	0.0402833
188	Cped1	blue	0.672435	m5 - ECM / migratory / cytoskeletal modules	Migratory mesenchyme (ECM-high)
189	Cdh11	blue	0.630792		ECM, mesenchymal identity, neural crest–like migration
190	Col23a1	blue	0.57991
191	Dlc1	blue	0.579439
192	Ctnna2	blue	0.560284
193	Vcan	blue	0.524007
194	Colec12	blue	0.508168
195	Sdk1	blue	0.491802
196	Dpyd	blue	0.484523
197	Tmem132c	blue	0.478641
198	Robo2	blue	0.476843
199	P3h2	blue	0.46534
200	Col26a1	blue	0.462326
201	Plxdc2	blue	0.448987
202	Rnf220	blue	0.445431
203	Aff3	blue	0.435995
204	Foxp2	blue	0.425142
205	Ror2	blue	0.40922
206	Cadm1	blue	0.407193
207	Col3a1	blue	0.403443
208	Fbxl7	blue	0.401067
209	Ebf1	blue	0.397941
210	Fbn2	blue	0.391413
211	Flrt2	blue	0.386029
212	Lpar1	blue	0.383181
213	Fam110b	blue	0.377921
214	Gm12830	blue	0.376568
215	Cask	blue	0.375367
216	Ror1	blue	0.373305
217	St6galnac3	blue	0.365311
218	Tmem132cos	blue	0.361382
219	Mmp16	blue	0.359064
220	9130410C08Rik	blue	0.351465
221	Fat4	blue	0.351376
222	Zfp536	blue	0.350303
223	Gpc6	blue	0.346625
224	Frmd4a	blue	0.342861
225	Itga9	blue	0.342397
226	Eda	blue	0.34168
227	Rbfox2	blue	0.338596
228	Ebf2	blue	0.334252
229	Add3	blue	0.333358
230	Ednra	blue	0.33044
231	Sema5a	blue	0.325266
232	Arhgap42	blue	0.318828
233	Rora	blue	0.31746
234	Gulp1	blue	0.31411
235	Pknox2	blue	0.311652
236	Prickle1	blue	0.310237
237	Zeb1	blue	0.308413
238	Tenm4	blue	0.30743
239	Prex2	blue	0.306618
240	4933431K23Rik	blue	0.297124
241	Ntrk3	blue	0.294572
242	Pard3	blue	0.288676
243	Nhsl2	blue	0.287451
244	Slc1a3	blue	0.285107
245	Pdgfra	blue	0.284472
246	Col4a1	blue	0.283536
247	Stxbp6	blue	0.282372
248	Thsd4	purple	0.618869	m6 - Lineage / patterning modules	Cardiopharyngeal mesoderm–like, Lateral plate–like mesoderm (cardiac/smooth muscle–primed)
249	Pdzrn3	purple	0.579389		Lateral plate / cardiopharyngeal mesoderm specification, transcriptional control
250	Ncald	purple	0.565598
251	Smoc1	purple	0.495628
252	Gm33934	purple	0.476243
253	Gm43948	purple	0.455524
254	Ptch1	purple	0.430175
255	Gm26911	purple	0.427298
256	Kcnb2	purple	0.426746
257	Auts2	purple	0.380889
258	Cdk19	purple	0.357577
259	Tenm2	purple	0.348909
260	Tbx1	purple	0.338583
261	Myocd	purple	0.323748
262	Sorcs3	purple	0.318786
263	Plekhh2	purple	0.308305
264	9530026P05Rik	purple	0.304071
265	Rims1	purple	0.282704
266	Slc8a3	purple	0.278474
267	Frmd4b	purple	0.275213
268	Tshz2	purple	0.274707
269	Fgd5	purple	0.26988
270	Pbx1	purple	0.267616
271	Smad3	purple	0.260752
272	ENSMUSG00000121513	purple	0.258524
273	Ncor2	purple	0.247652
274	Fn1	purple	0.226258
275	Hmga2	purple	0.221683
276	Glis1	purple	0.219001
277	Serinc5	purple	0.213178
278	Zswim6	purple	0.20617
279	Hlf	purple	0.202169
280	Bcas3	purple	0.198725
281	Has2os	purple	0.197921
282	Srgap1	purple	0.195226
283	Kcnc2	purple	0.194945
284	Hs3st3a1	purple	0.174932
285	Srrm2	purple	0.174056
286	Tgfbr2	purple	0.173504
287	Agps	purple	0.162802
288	Dop1b	purple	0.15348
289	Mbnl2	purple	0.14876
290	Pitpnm2	purple	0.145817
291	Bcr	purple	0.139674
292	Dgcr2	purple	0.0930876
293	Nadk	purple	0.0689622
294	Gjc1	purple	0.0602703
295	Ncam1	yellow	0.474497	m7 - Lineage / patterning modules	paraxial / presomitic mesoderm
296	Tiam1	yellow	0.427956		Paraxial / presomitic mesoderm, anterior–posterior patterning, RA signaling
297	Hoxb3os	yellow	0.422386
298	Aldh1a2	yellow	0.411995
299	Meis2	yellow	0.379893
300	Gm11149	yellow	0.371802
301	Gm11536	yellow	0.362581
302	Meis1	yellow	0.360494
303	Ntn1	yellow	0.328846
304	Adgrb3	yellow	0.32498
305	Hoxd3	yellow	0.317448
306	Hoxb3	yellow	0.315139
307	Hoxaas3	yellow	0.295793
308	Meox1	yellow	0.282926
309	Dclk2	yellow	0.266503
310	Hoxb4	yellow	0.261684
311	Plxna2	yellow	0.243599
312	Pappa	yellow	0.242261
313	Sall1	yellow	0.241598
314	Gm11551	yellow	0.235559
315	Rere	yellow	0.23473
316	B230323A14Rik	yellow	0.233151
317	Gnasas1	yellow	0.231342
318	Cdh4	yellow	0.228797
319	Dab1	yellow	0.223421
320	Rfx3	yellow	0.22065
321	Col4a6	yellow	0.216982
322	Hoxaas2	yellow	0.216233
323	Hoxb5os	yellow	0.210125
324	Pde8b	yellow	0.209612
325	Sema6a	yellow	0.209065
326	Phip	yellow	0.201833
327	Plcxd3	yellow	0.199419
328	Stx16	yellow	0.197254
329	Nrg1	yellow	0.196724
330	R3hdm1	yellow	0.196049
331	Peli2	yellow	0.194828
332	5330438D12Rik	yellow	0.191257
333	Map2k6	yellow	0.189481
334	Net1	yellow	0.181709
335	Pspc1	yellow	0.177854
336	Galnt18	yellow	0.177217
337	Itga6	yellow	0.170846
338	Rdh10	yellow	0.169641
339	Oxr1	yellow	0.169557
340	Ddx6	yellow	0.161369
341	Papola	yellow	0.155147
342	Nrp1	yellow	0.152595
343	Il17rd	yellow	0.15219
344	Hoxb6	yellow	0.148655
345	Btf3l4	yellow	0.145206
346	Cd36	yellow	0.14491
347	Slc39a10	yellow	0.142805
348	Naa35	yellow	0.141329
349	Enox2	yellow	0.140618
350	Cep57	yellow	0.139906
351	Rapgef5	yellow	0.137582
352	Zswim5	yellow	0.13611
353	Iqgap2	yellow	0.132129
354	Zfp362	yellow	0.131541
355	Tpt1	brown	0.408852	m8 - Metabolic / housekeeping / proliferative modules	housekeeping / high metabolic activity” or “protein synthesis–heavy” cluster, rather than a specific mesodermal subtype
356	Eef1a1	brown	0.351933		Translation, RNA processing, cytoskeleton maintenance
357	H2az1	brown	0.340834
358	Ppia	brown	0.318196
359	Ptma	brown	0.314197
360	Eef1b2	brown	0.304299
361	Ftl1-ps1	brown	0.280619
362	Snrpe	brown	0.274506
363	Mif	brown	0.258277
364	H3f3a	brown	0.256932
365	Txn1	brown	0.248704
366	Actg1	brown	0.23423
367	Cox4i1	brown	0.230705
368	Eif5a	brown	0.22794
369	Tubb5	brown	0.221739
370	Mdk	brown	0.213503
371	Npm1	brown	0.209714
372	Cox6b1	brown	0.199805
373	Fth1	brown	0.199639
374	Pfdn5	brown	0.197791
375	Selenoh	brown	0.194897
376	Serf2	brown	0.190758
377	Ppp1r14b	brown	0.190242
378	Gpx4	brown	0.190149
379	Fabp5	brown	0.187585
380	Uqcrh	brown	0.181357
381	Hint1	brown	0.179502
382	Myl6	brown	0.178711
383	Eef2	brown	0.174749
384	Eef1g	brown	0.174152
385	Anp32b	brown	0.165442
386	Ndufs5	brown	0.162399
387	Ybx1	brown	0.161774
388	Ndufb7	brown	0.16087
389	Dnaja1	brown	0.155673
390	Sem1	brown	0.155117
391	Eif3i	brown	0.153977
392	Ndufa2	brown	0.152428
393	Psmb6	brown	0.15051
394	Uqcr10	brown	0.148466
395	Tomm5	brown	0.144284
396	H2az2	brown	0.143645
397	Pebp1	brown	0.142027
398	Cct2	brown	0.131257
399	Pomp	brown	0.130957
400	2410006H16Rik	brown	0.13069
401	Bax	brown	0.129187
402	Sdhb	brown	0.128258
403	H2ac24	brown	0.127646
404	Psma7	brown	0.125507
405	Dut	brown	0.11826
406	Krtcap2	brown	0.117824
407	Swi5	brown	0.115347
408	Cct8	brown	0.114232
409	Tomm20	brown	0.112244
410	Ndufb1	brown	0.107703
411	Ppib	brown	0.106733
412	Pigp	brown	0.104468
413	Smdt1	brown	0.102663
414	Eif3l	brown	0.101053
415	Top2a	green	0.6611	m9 - Metabolic / housekeeping / proliferative modules	strong proliferation / mitotic cluster, typical of cells actively dividing S/G2/M
416	Kif4	green	0.511023		Mitotic regulators, spindle assembly, G2/M cell cycle
417	Cenpe	green	0.507616
418	Diaph3	green	0.485008
419	Ect2	green	0.470291
420	Kif23	green	0.466181
421	Kctd18	green	0.465872
422	Mis18bp1	green	0.464013
423	Rccd1	green	0.462268
424	Kif15	green	0.450008
425	Kif20b	green	0.432118
426	Cenpf	green	0.425511
427	Ccnf	green	0.423891
428	Ckap5	green	0.418052
429	Cenpp	green	0.414949
430	Prc1	green	0.414115
431	Knl1	green	0.411997
432	Depdc1b	green	0.40773
433	Cdca2	green	0.403558
434	G2e3	green	0.389417
435	Rad51b	green	0.387984
436	Aspn	green	0.385713
437	Ecm2	green	0.381942
438	Kif11	green	0.381651
439	Hmmr	green	0.377242
440	Ttk	green	0.375008
441	Ogn	green	0.370114
442	Gm47207	green	0.367616
443	Kif18a	green	0.361694
444	Tpx2	green	0.36059
445	Kntc1	green	0.357245
446	Parpbp	green	0.356427
447	Cit	green	0.355713
448	Anln	green	0.354708
449	Tacc3	green	0.351148
450	2700099C18Rik	green	0.345805
451	Kif14	green	0.341836
452	Ckap2l	green	0.330997
453	Aspm	green	0.330264
454	Smc4	green	0.328836
455	Efcab11	green	0.328288
456	Bub1	green	0.318356
457	Hjurp	green	0.318001
458	Dlgap5	green	0.316691
459	Kif2c	green	0.3165
460	Incenp	green	0.315768
461	Mki67	green	0.31541
462	Gm3550	green	0.313393
463	Depdc1a	green	0.31159
464	Gm1976	green	0.311357
465	Bora	green	0.311188
466	Ncapd2	green	0.309276
467	Stil	green	0.308767
468	Gm14091	green	0.307385
469	Smc2	green	0.299451
470	Wee1	green	0.294293
471	Cep128	green	0.29225
472	Zwilch	green	0.290503
473	Cep55	green	0.290131
474	Nusap1	green	0.289617
475	Atad2	magenta	0.493395	m10 - Metabolic / housekeeping / proliferative modules	replication machinery or S-phase regulators
476	1600010M07Rik	magenta	0.456076		DNA replication, S-phase, epigenetic / chromatin regulation
477	Pole	magenta	0.369623
478	Nasp	magenta	0.364836
479	Angpt2	magenta	0.358388
480	Nsd2	magenta	0.357702
481	Hells	magenta	0.334861
482	2610020C07Rik	magenta	0.314684
483	Brip1os	magenta	0.306927
484	Rad54b	magenta	0.296518
485	Gnl3	magenta	0.271876
486	Phykpl	magenta	0.262032
487	Dnmt1	magenta	0.247908
488	Taf1d	magenta	0.245822
489	Gm41555	magenta	0.243123
490	Slc24a5	magenta	0.242739
491	Srsf10	magenta	0.232694
492	Pola2	magenta	0.226761
493	Prim1	magenta	0.21028
494	Rrm1	magenta	0.209154
495	A330040F15Rik	magenta	0.19819
496	Nr2f1	magenta	0.195468
497	Gm37982	magenta	0.19369
498	Gsdme	magenta	0.189464
499	Desi1	magenta	0.188372
500	Dek	magenta	0.185801
501	Gm28376	magenta	0.183871
502	Gm47283	magenta	0.175012
503	ENSMUSG00000121495	magenta	0.17417
504	4930549C15Rik	magenta	0.172981
505	Ddx5	magenta	0.168625
506	Mfsd4a	magenta	0.167315
507	Cse1l	magenta	0.165045
508	Cbfb	magenta	0.156226
509	Gm36198	magenta	0.153656
510	Usp10	magenta	0.148678
511	Dnah17	magenta	0.145098
512	Srsf7	magenta	0.144142
513	Dazap1	magenta	0.137765
514	Pard6g	magenta	0.133925
515	Snhg7	magenta	0.131227
516	Drg1	magenta	0.129312
517	Utp18	magenta	0.128481
518	Gle1	magenta	0.126262
519	Soga1	magenta	0.125137
520	Ndnf	magenta	0.125096
521	Smc6	magenta	0.119987
522	Mtbp	magenta	0.116727
523	Gm47271	magenta	0.115915
524	Cdca7	magenta	0.113706
525	Mtr	magenta	0.110665
526	Usp3	magenta	0.106215
527	1500004A13Rik	magenta	0.105587
528	Kansl3	magenta	0.103186
529	Gm26724	magenta	0.101425
530	Naf1	magenta	0.100337
531	Lclat1	magenta	0.100309
532	Gm47071	magenta	0.0996138
533	Wbp4	magenta	0.0971176
534	Slc25a3	magenta	0.0965231
535	Gm4258	red	0.373784	m11 - ECM / migratory / cytoskeletal modules	Migratory mesenchymal / neural crest–proximal progenitors
536	Zfhx4	red	0.361761		Migratory / neural crest–proximal mesenchyme; adhesion, polarity, guidance
537	Gm26936	red	0.319539
538	Sox6	red	0.302954
539	Tbc1d9	red	0.266034
540	Gpm6b	red	0.235186
541	Exoc5	red	0.223421
542	Pcm1	red	0.217107
543	Dcc	red	0.213583
544	Hmgxb4	red	0.209417
545	C2cd5	red	0.20922
546	Thoc1	red	0.200987
547	Cacna2d1	red	0.18696
548	Ndfip1	red	0.186251
549	Snapc3	red	0.185632
550	Fkbp5	red	0.182395
551	Ccdc85a	red	0.180394
552	Cacul1	red	0.179529
553	Setdb1	red	0.17538
554	Jak1	red	0.171412
555	Antxr1	red	0.163988
556	Tusc3	red	0.16366
557	Sgcd	red	0.161869
558	Ola1	red	0.159338
559	Gkap1	red	0.159064
560	Cp	red	0.15519
561	Ubxn7	red	0.154981
562	Bzw1	red	0.150175
563	Uhrf1bp1	red	0.148692
564	Cdkl5	red	0.148445
565	Gm13684	red	0.147483
566	Sec31a	red	0.147356
567	Stk38l	red	0.144388
568	Flrt3	red	0.134285
569	Rnps1	red	0.131485
570	Hdgfl2	red	0.13111
571	Tiam2	red	0.131014
572	Cep57l1	red	0.130585
573	Nek7	red	0.130559
574	Carm1	red	0.126261
575	Ankrd24	red	0.123826
576	Rab11fip2	red	0.119284
577	Tpm3	red	0.116474
578	Rnf8	red	0.113905
579	Mgrn1	red	0.113202
580	Gm10509	red	0.111463
581	Dipk2a	red	0.111339
582	Gtpbp4	red	0.109949
583	Zfp182	red	0.10599
584	Prxl2c	red	0.103631
585	Ahsa2	red	0.102556
586	Ufsp2	red	0.100201
587	Mrps28	red	0.099796
588	Ufd1	red	0.0980309
589	Ddhd2	red	0.0940654
590	Bag6	red	0.091847
591	Tars2	red	0.0887674
592	Tln1	red	0.0874981
593	Ntan1	red	0.0873606
594	Tmem168	red	0.0825404
595	AW554918	greenyellow	0.351222	m12 - ECM / migratory / cytoskeletal modules	Migratory mesenchymal / ECM-producing progenitors
596	Lama2	greenyellow	0.341202		ECM production, morphogen signaling, vesicle trafficking, polarity
597	Prkce	greenyellow	0.329157
598	Wls	greenyellow	0.317019
599	Apbb2	greenyellow	0.308927
600	Exoc6b	greenyellow	0.289235
601	Lcorl	greenyellow	0.288486
602	Zfand3	greenyellow	0.278969
603	Erc1	greenyellow	0.27542
604	Pid1	greenyellow	0.260861
605	Gnai1	greenyellow	0.257102
606	Zfp804b	greenyellow	0.253134
607	Naaladl2	greenyellow	0.251319
608	Hnrnpa2b1	greenyellow	0.22011
609	Lnpep	greenyellow	0.215008
610	Kcnt2	greenyellow	0.206537
611	Fras1	greenyellow	0.204501
612	Adamts10	greenyellow	0.1958
613	Parp8	greenyellow	0.194894
614	Bmp5	greenyellow	0.193396
615	Cdk17	greenyellow	0.173814
616	Kidins220	greenyellow	0.171299
617	Prrg1	greenyellow	0.167952
618	Rasgef1b	greenyellow	0.167675
619	Kifap3	greenyellow	0.167074
620	Zfp386	greenyellow	0.163697
621	Ascc2	greenyellow	0.162983
622	Dnm2	greenyellow	0.152411
623	Zswim8	greenyellow	0.15224
624	Pcsk7	greenyellow	0.146621
625	Brca2	greenyellow	0.135631
626	Zyg11b	greenyellow	0.131785
627	Tank	greenyellow	0.12174
628	Nsrp1	greenyellow	0.101373
629	Snap23	greenyellow	0.0963393
630	Rnft1	greenyellow	0.0873181
631	Vps35	greenyellow	0.0854753
632	Sbds	greenyellow	0.0695708
633	Rassf1	greenyellow	0.0671612
634	Fbxo28	greenyellow	0.0397862
635	Airn	salmon	0.745677	m13 - Metabolic / housekeeping / proliferative modules	generic progenitor / signaling-responsive state
636	Igf2r	salmon	0.679726		Growth factor / signaling-responsive progenitors; partially metabolic/proliferative
637	Epha7	salmon	0.335956
638	Sorbs1	salmon	0.309565
639	Gab1	salmon	0.222944
640	Gng12	salmon	0.204595
641	Tfrc	salmon	0.195353
642	Wdtc1	salmon	0.168252
643	Usp25	salmon	0.167704
644	Map4	salmon	0.163545
645	Zfp516	salmon	0.161825
646	Cxxc5	salmon	0.14727
647	Foxk1	salmon	0.102506
648	Kitl	salmon	0.0898319
649	Ybx3	salmon	0.0869779
650	A830082K12Rik	salmon	0.0863628
651	E4f1	salmon	0.0627422
652	Rbms2	salmon	0.0575728
653	Gm48855	salmon	0.0508964
654	Lats1	salmon	0.044176
655	Kctd20	salmon	0.0278376
