## supplementary Tables and data for "Regulatory mutants of the *Tbx1* gene alter transcription programs of lineage determination and patterning in early mesoderm": Supplementary_Table 2_top20markers_30dims.xlsx

### Sheet: Sheet 1
p_val	avg_log2FC	pct.1	pct.2	p_val_adj	cluster	gene
0	4.32535	0.257	0.019	0	0	Mir9-3hg	neuroepithelial / early neural progenitor cells (dorsal/forebrain neural tube — radial glia / early cortical progenitors and newly born neurons)
0	4.29533	0.412	0.046	0	0	Rspo2
0	3.29292	0.25	0.028	0	0	Wnt7b
0	3.17578	0.328	0.053	0	0	C130071C03Rik
0	2.98789	0.38	0.069	0	0	Rspo3
0	2.63469	0.34	0.055	0	0	Epha3
0	2.52291	0.591	0.18	0	0	Mecom
0	2.43047	0.318	0.096	0	0	Pcdh9
0	2.26211	0.549	0.186	0	0	Cdh4
0	2.23657	0.692	0.252	0	0	Sox6
0	2.23288	0.282	0.072	0	0	Gm45025
0	2.17959	0.255	0.071	0	0	Eya4
0	2.12475	0.381	0.126	0	0	Ptprz1
0	1.94403	0.384	0.124	0	0	Gpc4
0	1.779	0.573	0.234	0	0	Zfp536
0	1.66278	0.867	0.482	0	0	Erbb4
0	1.61887	0.743	0.383	0	0	Gli3
0	1.59603	0.253	0.095	0	0	Slc25a21
0	1.54332	0.383	0.15	0	0	Gm32061
0	1.54303	0.497	0.176	0	0	Robo2
0	3.964	0.363	0.031	0	1	Ano1	Dorsal anterior neuroectoderm (future forebrain / midbrain, especially dorsal diencephalon & mesencephalonprogenitors)
0	3.54659	0.427	0.051	0	1	Cacna2d3
0	3.12441	0.274	0.035	0	1	Cnpy1
0	2.80717	0.324	0.059	0	1	Cdh8
0	2.43014	0.671	0.156	0	1	Otx2os1
0	2.1861	0.485	0.137	0	1	Mylk
0	2.18314	0.299	0.076	0	1	Adamts3
0	1.87808	0.395	0.124	0	1	Ano3
0	1.80518	0.443	0.176	0	1	Mir100hg
0	1.6094	0.434	0.165	0	1	Nckap5
0	1.57329	0.556	0.243	0	1	Mir99ahg
0	1.52124	0.717	0.368	0	1	Cachd1
0	1.5144	0.254	0.09	0	1	Ccser1
3.80245e-263	1.43019	0.25	0.109	1.27686e-258	1	Pvt1
0	1.42168	0.349	0.122	0	1	Gm54109
0	1.37986	0.401	0.161	0	1	Otx2
0	1.35442	0.457	0.212	0	1	Zfhx4
0	1.33929	0.467	0.216	0	1	Tenm2
0	1.31832	0.866	0.624	0	1	Efna5
0	1.29521	0.492	0.237	0	1	Ildr2
0	6.46844	0.58	0.016	0	2	Cped1	Pharyngeal/splanchnic mesoderm mesenchyme
0	5.22237	0.382	0.014	0	2	Pdgfra
0	5.07769	0.406	0.024	0	2	Dlc1
0	5.01152	0.291	0.012	0	2	Gm12830
0	4.49763	0.539	0.038	0	2	Col26a1
0	4.21739	0.26	0.019	0	2	Col3a1
0	4.06236	0.407	0.042	0	2	P3h2
0	3.93254	0.313	0.026	0	2	Itga9
0	3.57678	0.593	0.089	0	2	Colec12
0	3.4062	0.535	0.116	0	2	Col23a1
0	3.26212	0.311	0.052	0	2	Flrt2
0	3.1261	0.289	0.054	0	2	Galnt17
0	3.02611	0.251	0.034	0	2	Zfpm2
0	2.97333	0.337	0.064	0	2	Dock5
0	2.89652	0.558	0.155	0	2	Sdk1
0	2.85382	0.55	0.099	0	2	Prickle1
0	2.79603	0.34	0.072	0	2	Fst
0	2.77469	0.603	0.153	0	2	Fbn2
0	2.69881	0.586	0.171	0	2	Vcan
0	2.54873	0.31	0.075	0	2	Col4a1
0	4.87755	0.409	0.018	0	3	Pax2	Anterior neural plate / early forebrain neuroepithelium
0	4.30193	0.28	0.016	0	3	Thrb
0	3.97888	0.622	0.059	0	3	Six3os1
0	3.80311	0.349	0.035	0	3	Egfem1
0	3.62033	0.8	0.125	0	3	Nlgn1
0	3.4832	0.301	0.033	0	3	Kcnip1
0	3.05751	0.432	0.072	0	3	Fgf13
0	2.96301	0.329	0.052	0	3	Cp
0	2.94337	0.25	0.031	0	3	Six3
0	2.72071	0.271	0.041	0	3	Gm16351
0	2.63599	0.259	0.038	0	3	Lhx2
0	2.54858	0.358	0.088	0	3	Adarb2
0	2.5353	0.28	0.053	0	3	Ptchd4
0	2.42467	0.458	0.109	0	3	Cdon
0	2.17237	0.337	0.1	0	3	Bmpr1b
0	2.15351	0.763	0.222	0	3	Cdh11
0	2.07962	0.434	0.131	0	3	Slc8a1
0	2.02936	0.337	0.084	0	3	Nrg1
0	1.94743	0.63	0.199	0	3	Pcdh7
0	1.90685	0.861	0.428	0	3	Adgrl3
0	4.47692	0.717	0.056	0	4	9030622O22Rik
0	4.30936	0.373	0.055	0	4	Opcml	Anterior neural tube / dorsal forebrain–midbrain neuroepithelium (neuroectoderm)
0	4.02526	0.332	0.033	0	4	Sema3e
0	2.92418	0.515	0.126	0	4	Thsd7a
0	2.87692	0.278	0.055	0	4	Trabd2b
0	2.78088	0.273	0.045	0	4	Cobl
0	2.74413	0.257	0.05	0	4	Gm35546
0	2.64179	0.813	0.283	0	4	Slit3
0	2.6389	0.345	0.071	0	4	Arhgef28
0	2.53291	0.326	0.079	0	4	Tgfb2
0	2.50186	0.452	0.109	0	4	Spon1
0	2.37549	0.312	0.077	0	4	Arhgap24
0	2.34336	0.53	0.168	0	4	Ntn1
0	2.07827	0.365	0.098	0	4	Frem1
0	1.90221	0.794	0.344	0	4	Ptch1
0	1.88148	0.589	0.235	0	4	Sulf1
0	1.84108	0.271	0.086	0	4	B230323A14Rik
0	1.8364	0.657	0.285	0	4	Tmtc2
2.35333e-306	1.81652	0.339	0.156	7.90248e-302	4	Negr1
0	1.8096	0.269	0.096	0	4	Tox2
0	2.65148	0.427	0.219	0	5	Lars2	housekeeping genes, undefined
0	2.0341	0.732	0.56	0	5	Camk1d
0	1.97518	0.898	0.838	0	5	Cmss1
0	1.82859	0.574	0.382	0	5	Ftl1-ps1
0	1.79303	0.489	0.29	0	5	Tmsb10
4.65379e-167	1.75683	0.26	0.136	1.56274e-162	5	Tceal9
4.2072e-188	1.75652	0.316	0.182	1.41278e-183	5	Tuba1b
0	1.74825	0.539	0.376	0	5	Gapdh
1.60307e-287	1.68942	0.509	0.359	5.3831e-283	5	Actb
0	1.66505	0.889	0.763	0	5	Eef1a1
8.25701e-130	1.66323	0.267	0.159	2.7727e-125	5	Cfl1
1.69477e-206	1.65687	0.36	0.216	5.69104e-202	5	Txn1
7.35252e-203	1.64848	0.363	0.221	2.46898e-198	5	Dynll1
0	1.64825	0.812	0.67	0	5	Hsp90ab1
1.12366e-232	1.64072	0.393	0.238	3.77324e-228	5	Serf2
1.02661e-133	1.62751	0.298	0.185	3.44737e-129	5	Dbi
1.89218e-181	1.61584	0.362	0.23	6.35394e-177	5	Ldha
4.28488e-155	1.60857	0.333	0.21	1.43886e-150	5	Eif5a
0	1.60359	0.586	0.423	0	5	Hmgb2
1.34463e-251	1.59387	0.482	0.341	4.51526e-247	5	Hsp90aa1
0	3.28156	0.257	0.034	0	6	Slc44a5	Dorsal Neural Tube / Early Neural Crest Progenitors
0	2.98	0.288	0.047	0	6	Nebl
0	2.67023	0.429	0.082	0	6	Pax3
0	2.33076	0.283	0.076	0	6	Grid2
0	2.14842	0.387	0.106	0	6	Gm48742
0	2.04244	0.487	0.172	0	6	Nckap5
0	1.78418	0.404	0.127	0	6	Gm54109
0	1.655	0.464	0.192	0	6	Sox2ot
0	1.64651	0.298	0.11	0	6	Boc
0	1.64336	0.632	0.339	0	6	Meis2
1.65012e-192	1.50774	0.267	0.122	5.54111e-188	6	Hdac9
1.09413e-234	1.46482	0.297	0.131	3.67409e-230	6	Dmd
9.53478e-253	1.43121	0.26	0.1	3.20178e-248	6	Ndnf
0	1.42463	0.45	0.223	0	6	Meis1
0	1.31613	0.458	0.228	0	6	Tenm2
8.5642e-207	1.2378	0.422	0.246	2.87586e-202	6	Epha4
2.69799e-236	1.22894	0.264	0.106	9.05984e-232	6	Nav2
2.18719e-288	1.22804	0.417	0.202	7.34457e-284	6	Sema5b
5.27215e-174	1.15726	0.314	0.16	1.77039e-169	6	Slc22a23
1.705e-204	1.10613	0.368	0.188	5.72539e-200	6	Fgf14
0	4.93379	0.342	0.013	0	7	Hoxc6	hox genes
0	4.92473	0.301	0.01	0	7	Hoxc4
0	4.81988	0.457	0.018	0	7	Hoxb6
0	4.46295	0.54	0.033	0	7	Hoxaas3
0	4.29099	0.393	0.022	0	7	Hoxa3
0	4.0645	0.257	0.016	0	7	Hoxb4
0	4.05143	0.471	0.031	0	7	Hoxb5os
0	3.9986	0.465	0.031	0	7	Gm11536
0	3.78549	0.309	0.022	0	7	Hoxb3
0	2.61454	0.3	0.043	0	7	Hoxb3os
0	2.28818	0.253	0.055	0	7	Tshz3
0	2.09873	0.681	0.222	0	7	Ncam1
0	2.051	0.275	0.069	0	7	Skap2
0	2.00885	0.428	0.117	0	7	Gm11149
0	1.92012	0.774	0.345	0	7	Greb1l
1.56815e-291	1.7688	0.349	0.123	5.26586e-287	7	Csrnp3
1.16297e-239	1.67291	0.266	0.086	3.90526e-235	7	Celsr1
0	1.64546	0.398	0.137	0	7	Gm54109
5.60902e-205	1.54501	0.284	0.105	1.88351e-200	7	Ndnf
0	1.52063	0.405	0.127	0	7	Thsd4
0	7.93968	0.37	0.003	0	8	Clvs1	Pan-neuronal / maturing neuron signature
0	7.32509	0.321	0.004	0	8	St18
0	6.50402	0.304	0.007	0	8	Gm26871
0	5.75953	0.421	0.011	0	8	Srrm4os
0	5.43168	0.74	0.039	0	8	Srrm4
0	5.30701	0.578	0.031	0	8	Ebf3
0	5.22062	0.292	0.012	0	8	Gfra1
0	5.1187	0.412	0.017	0	8	Elavl3
0	4.86128	0.317	0.013	0	8	1700120O09Rik
0	4.81647	0.657	0.039	0	8	Ebf2
0	4.80276	0.424	0.02	0	8	4930438E09Rik
0	4.34171	0.638	0.105	0	8	Ebf1
0	4.22	0.255	0.018	0	8	Prmt8
0	4.09799	0.268	0.02	0	8	Onecut2
0	4.0909	0.384	0.039	0	8	Nfasc
0	4.08167	0.372	0.076	0	8	Cacna2d1
0	4.01589	0.917	0.305	0	8	Dcc
0	3.84533	0.304	0.035	0	8	Tmem178b
0	3.80492	0.38	0.047	0	8	Myo16
0	3.74094	0.251	0.028	0	8	Snap25
0	5.89177	0.45	0.012	0	9	Pkd1l1	Axial mesoderm (Node → Notochord / Notochordal Plate)
0	5.50748	0.506	0.018	0	9	T
0	4.86672	0.465	0.038	0	9	Alcam
0	4.41495	0.367	0.032	0	9	Zfp385b
0	4.32712	0.338	0.036	0	9	Ankfn1
0	4.09006	0.503	0.041	0	9	Lmx1a
0	3.75347	0.358	0.06	0	9	Clstn2
0	3.73594	0.507	0.055	0	9	Cobl
0	3.68804	0.433	0.043	0	9	Gm12002
0	3.65039	0.285	0.028	0	9	Shh
0	3.3436	0.622	0.089	0	9	Kif26b
0	3.07394	0.86	0.39	0	9	Slit2
0	2.90827	0.671	0.178	0	9	Etl4
0	2.7849	0.34	0.071	0	9	Gm32036
0	2.76306	0.643	0.237	0	9	Pcdh7
0	2.70342	0.629	0.178	0	9	Elmo1
9.4583e-255	2.66992	0.4	0.126	3.1761e-250	9	Cdh13
0	2.65091	0.42	0.116	7.93372e-306	9	Mcc
0	2.63589	0.426	0.091	0	9	Arhgap24
0	2.54333	0.635	0.108	0	9	9030622O22Rik
0	11.7194	0.444	0	0	10	Gimap6	Endothelial cells
0	11.1274	0.26	0	0	10	D330037F02Rik
0	9.7513	0.284	0	0	10	Adgrl4
0	9.55341	0.355	0	0	10	Klhl6
0	9.15161	0.373	0.001	0	10	Emcn
0	8.86213	0.302	0.001	0	10	Cdh5
0	8.84576	0.556	0.002	0	10	Rasgrp3
0	8.29324	0.746	0.007	0	10	Flt1
0	8.27919	0.308	0.001	0	10	Lcp1
0	8.23651	0.325	0.001	0	10	Stab1
0	8.18969	0.444	0.003	0	10	Hapln1
0	7.87743	0.462	0.003	0	10	Dysf
0	7.87446	0.325	0.002	0	10	Flt4
0	7.58944	0.391	0.003	0	10	Tek
0	7.31632	0.426	0.004	0	10	Lama4
0	7.22302	0.302	0.003	0	10	Trpc6
0	6.93068	0.272	0.002	0	10	Cd34
0	6.81933	0.26	0.003	0	10	Ctla2a
0	6.78698	0.414	0.004	0	10	Kdr
0	6.72161	0.308	0.003	0	10	Arap3
